# Large-scale Annotation of Biochemically Relevant Pockets and Tunnels in Cognate Enzyme-Ligand Complexes

**DOI:** 10.1101/2023.03.29.534735

**Authors:** O. Vavra, J. Tyzack, F. Haddadi, J. Stourac, J. Damborsky, S. Mazurenko, J. Thornton, D. Bednar

## Abstract

Tunnels in enzymes with buried active sites are key structural features allowing the entry of substrates and the release of products, thus contributing to the catalytic efficiency. Targeting the bottlenecks of protein tunnels is also a powerful protein engineering strategy. However, the identification of functional tunnels in multiple protein structures is a non-trivial task that can only be addressed computationally. We present a pipeline integrating automated structural analysis with an *in-house* machine-learning predictor for the annotation of protein pockets, followed by the calculation of the energetics of ligand transport via biochemically relevant tunnels. A thorough validation using eight distinct molecular systems revealed that CaverDock analysis of ligand un/binding is on par with time-consuming molecular dynamics simulations, but much faster. The optimized and validated pipeline was applied to annotate more than 17,000 cognate enzyme-ligand complexes. Analysis of ligand un/binding energetics indicates that the top priority tunnel has the most favourable energies in 75 % of cases. Moreover, energy profiles of cognate ligands revealed that a simple geometry analysis can correctly identify tunnel bottlenecks only in 50 % of cases. Our study provides essential information for the interpretation of results from tunnel calculation and energy profiling in mechanistic enzymology and protein engineering. We formulated several simple rules allowing identification of biochemically relevant tunnels based on the binding pockets, tunnel geometry, and ligand transport energy profiles.
