## Supplementary material for "Large-scale Annotation of Biochemically Relevant Pockets and Tunnels in Cognate Enzyme-Ligand Complexes": Information for 8 validation systems

1	R04494	2.4.1.141	p	5u6m	2.4.1.-	310	714	1.00		UDP;C00015;1.000_noMatch;C04537;0.000
1	R11308	3.2.1.91	p	2rfy	3.2.1.91	1	3	1.00		CBI;C00185;1.000
1	R03448	3.5.2.12	p	3orw	3.5.-.-	228	362	0.58		KCX;C01255;0.579
1	R07353	1.3.3.11	p	1otw	1.3.3.11	1	1	0.96		PQQ;C00113;1.000_PEO;C00027;1.000_noMatch;C00001;0.000
4	R07045	1.14.14.1	p	2uwh	1.14.14.1	1	67	0.72		PLM;C14814;0.720
1	R12226	1.14.14.160	p	5edt	1.14.-.-	511	1441	0.36		5MK;C22011;0.400_SO4;C00001;0.200_noMatch;C03161;0.000
1	R05367	3.8.1.5	p	2bfn	3.8.1.5	1	8	0.71		D2P;C06611;0.833_noMatch;C01327;0.000
29	R04939	2.1.1.-	p	4e2z	2.1.1.-	268	502	0.93		SAH;C05692;0.926_noMatch;C05694;0.000
