## Supplementary material for "Large-scale Annotation of Biochemically Relevant Pockets and Tunnels in Cognate Enzyme-Ligand Complexes": Predictor code with datasets and prediction results: ML_subset-TESTING_2class.csv

Case name	Score	Druggability Score	Number of Alpha Spheres	Total SASA	Polar SASA	Apolar SASA	Volume	Mean local hydrophobic density	Mean alpha sphere radius	Mean alp. sph. solvent access	Apolar alpha sphere proportion	Hydrophobicity score	Volume score	Polarity score	Charge score	Proportion of polar atoms	Alpha sphere density	Cent. of mass - Alpha Sphere max dist	Flexibility	Exposed ratio	Ligand coverage	Pocket Type
R00026_3gnr_p_C00221	43.272	0.808	192	605.222	229.65	375.572	1337.627	50.222	3.972	0.489	0.375	31.786	4.429	16	-3	41.379	7.091	17.5	0.124	0.25	x	-1
R00082_4gp4_r_C00007	30.423	0.552	107	209.06	8.594	200.466	395.65	59.529	3.324	0.417	0.794	31.474	4.158	11	-4	24.138	6.036	16.105	0.075	0.157894737	x	-1
R00194_4ojt_p_C03539	38.452	0.657	136	351.883	104.418	247.464	918.052	53.948	3.783	0.522	0.566	22.926	3.889	14	-6	33.333	6.123	17.794	0.12	0.185185185	x	-1
R00291_1kvs_r_C00029	14.892	0.229	121	411.066	202.146	208.92	641.234	39.125	3.694	0.474	0.397	31.227	4.227	9	3	39.344	5.715	14.29	0.277	0.454545455	x	-1
R00311_1ulx_r_C00032	37.973	0.851	174	465.065	117.763	347.302	837.948	64	3.771	0.504	0.609	36.167	4.167	11	-1	30.488	6.38	17.126	0.234	0.291666667	x	-1
R00311_4g7l_r_C00032	38.308	0.757	136	321.587	78.141	243.446	668.939	49.443	3.724	0.494	0.581	26.88	3.72	10	-1	25.373	5.711	15.302	0.142	0.2	x	-1
R00407_5kl9_p_C00010	19.359	0.346	159	472.908	220.038	252.869	877.302	38.257	3.796	0.507	0.44	47.037	4.815	11	0	35.897	6.564	17.122	0.163	0.333333333	x	-1
R00568_1xs1_p_C00075	30.523	0.638	735	1482.418	871.12	611.298	2907.843	38.656	3.479	0.462	0.348	14.953	3.674	23	0	40.469	17.246	41.909	0.098	0.144329897	x	-1
R00750_4lrt_r_C00022	11.463	0.019	72	76.132	44.417	31.715	247.815	17.6	3.323	0.435	0.347	21.056	3.611	10	-3	35.897	3.958	8.619	0.151	0	x	-1
R00939_2hqp_r_C00006	62.025	0.82	948	2262.343	666.768	1595.574	5456.168	90.079	3.61	0.486	0.637	32.909	4.25	47	0	34.23	14.947	39.873	1	0.375	x	-1
R00965_3ex2_r_C01103	49.078	0.338	188	389.679	188.005	201.674	885.117	33.943	3.484	0.44	0.372	15.641	3.821	25	3	41.237	8.227	22.614	0.118	0.230769231	x	-1
R01083_5nxa_p_C00122	17.928	0.033	155	305.225	168.763	136.462	606.659	13.111	3.429	0.428	0.232	12.118	3.353	17	-2	50.588	7.389	19.8	0.143	0.088235294	x	-1
R01561_4ts3_r_C00009	17.502	0.121	168	409.367	196.112	213.255	800.52	40.09	3.569	0.464	0.399	9.121	3.636	18	-3	44.304	7.814	20.498	0.064	0.181818182	x	-1
R01658_2e8x_p_C00341	35.289	0.621	295	685.091	285.366	399.725	1392.227	70.641	3.747	0.485	0.519	21.41	3.769	18	2	38.636	9.658	25.349	0.275	0.256410256	x	-1
R01712_2z9v_r_C00534	29.804	0.101	170	291.791	179.323	112.468	671.446	30.806	3.341	0.406	0.365	30.314	4.371	19	2	41.176	7.928	18.8	0.142	0.085714286	x	-1
R01813_4j7x_r_C00006	43.002	0.386	287	756.087	322.668	433.419	1490.69	45.589	3.769	0.51	0.373	25.178	3.956	22	6	39.098	9.296	23.781	0.101	0.355555556	x	-1
R01868_4ls1_r_C00337	21.346	0.022	83	47.446	28.123	19.322	186.155	6.667	3.335	0.487	0.108	8.286	4	10	5	46.667	3.411	8.466	0.086	0.071428571	x	-1
R01920_4yux_r_C01137	24.543	0.08	89	196.891	117.187	79.703	372.329	20.545	3.608	0.497	0.247	24.682	4	14	0	48.936	4.327	10.866	0.037	0.227272727	x	-1
R01993_6l0i_p_C00438	35.753	0.153	127	141.967	70.242	71.725	392.996	33.909	3.329	0.466	0.346	18.519	4.111	16	-2	46.377	6.005	14.697	0.128	0.074074074	x	-1
R02122_2zvp_p_C00054	45.742	0.781	485	1044.136	410.407	633.728	2422.951	65.947	3.588	0.472	0.548	29.167	3.5	29	1	31.925	12.869	32.714	0.186	0	x	-1
R02952_6r2t_r_C00811	46.033	0.789	302	517.48	178.473	339.007	1317.791	83.227	3.619	0.475	0.54	29.936	3.638	21	-2	35.878	8.245	19.028	0.025	0.170212766	x	-1
R03045_5mgb_r_C05668	15.508	0.183	124	406.553	102.231	304.322	642.499	48.488	3.727	0.502	0.694	31.519	3.444	10	-2	31.25	6.924	19.592	0.065	0.37037037	x	-1
R03296_4lb0_r_C01157	21.812	0.035	66	79.471	53.794	25.677	223.474	10	3.339	0.448	0.212	11.4	3.5	14	0	44.737	3.767	9.891	0.028	0	x	-1
R04077_6i6k_r_C00019	43.059	0.373	283	636.993	255.64	381.353	1504.815	65.106	3.691	0.462	0.498	22.625	4.025	24	3	37.903	8.978	22.932	0.079	0.3	x	-1
R06513_1r6d_r_C00842	46.99	0.375	268	450.029	247.147	202.882	996.518	38.125	3.388	0.434	0.299	23.156	4.289	24	7	39.098	8.631	21.2	0.098	0.266666667	x	-1
R06861_3rim_r_C00068	16.192	0.017	91	162.882	52.988	109.894	368.49	22.267	3.423	0.421	0.495	14	3.182	13	-1	42	5.413	13.414	0.171	0.090909091	x	-1
R09363_6alm_r_C00026	19.485	0.238	112	113.786	29.217	84.569	383.534	36.923	3.377	0.442	0.58	23.417	4.042	12	-2	34.375	6.839	20.532	0.015	0	x	-1
R09993_1to9_p_C01279	15.781	0.313	130	207.985	67.9	140.085	491.307	60.289	3.427	0.481	0.692	45.85	4.05	6	-1	27.778	6.109	16.082	0.418	0.1	x	-1
R00084_7aak_p_C01024	43.008	0.141	276	1003.814	464.698	539.116	1842.496	21.838	3.655	0.452	0.268	31.304	4.13	27	1	41.135	10.562	26.808	0.238	0.5	x	-1
R00159_4br2_r_C00075	43.418	0.07	188	675.203	382.957	292.246	1329.417	20.429	3.788	0.467	0.223	14.559	3.647	23	-2	51.613	8.345	19.049	0.114	0.382352941	x	-1
R00162_4oh4_r_C00002	45	0.376	229	670.992	344.615	326.376	1393.631	48.785	3.829	0.461	0.467	16.742	3.774	21	-1	39.394	7.851	18.586	0.276	0.387096774	x	-1
R00264_3gnq_r_C00006	41.46	0.135	180	578.607	254.745	323.862	1437.273	41.206	3.988	0.498	0.35	6.842	3.632	25	4	40.909	7.085	19.144	0.211	0.315789474	x	-1
R00341_6asm_r_C00002	40.656	0.054	264	665.327	356.095	309.232	1469.054	20.767	3.556	0.466	0.277	11.262	3.238	23	2	47.154	9.265	22.785	0.111	0.285714286	x	-1
R00351_7k09_p_C00024	35.987	0.385	138	551.744	325.917	225.826	1049.121	38.157	4.05	0.512	0.37	27.1	4.15	10	1	35.385	5.858	15.735	0.43	0.55	x	-1
R00435_1gx5_r_C00002	38.365	0.071	253	953.466	583.456	370.009	2151.963	31.404	3.977	0.487	0.372	13.805	3.927	23	7	42.149	9.793	24.287	0.343	0.512195122	x	-1
R00435_3n6m_r_C00002	35.508	0.106	177	563.613	317.257	246.356	1308.346	24.769	3.701	0.458	0.294	14.818	3.636	20	3	48.315	7.698	20.895	0.071	0.333333333	x	-1
R00571_5u03_r_C00075	60.3	0.061	579	1857.06	962.544	894.516	3483.031	38.472	3.679	0.473	0.344	11.815	3.556	51	0	41.852	15.614	38.106	0.247	0	x	-1
R00936_4m2x_r_C00003	45.303	0.711	459	1569.467	680.653	888.814	3598.702	51.629	3.885	0.515	0.388	22.565	3.871	29	-3	45.192	13.397	38.826	0.233	0.516129032	x	-1
R00939_2ano_r_C00006	40.498	0.717	198	598.746	218.878	379.868	1354.924	55.39	3.811	0.504	0.414	23.138	3.483	15	-1	36.842	7.793	22.809	0.187	0.448275862	x	-1
R00939_4qhv_r_C00006	48.28	0.725	373	1188.351	485.511	702.84	2185.902	64.115	3.778	0.478	0.418	23.848	3.913	26	4	38.75	10.21	26.401	0.133	0.5	x	-1
R01015_4owg_r_C00118	28.41	0.037	73	280.479	104.166	176.314	545.993	11.263	3.658	0.459	0.26	11.706	4.118	14	1	42.5	4.808	11.7	0.105	0.411764706	x	-1
R01066_6z9i_p_C00118	26.163	0.053	91	243.168	155.011	88.157	376.874	12.625	3.547	0.464	0.176	15.211	3.474	14	3	46.809	4.376	11.236	0.273	0.263157895	x	-1
R01234_6o74_p_C00144	26.041	0.417	158	398.796	158.478	240.318	799.795	43.568	3.509	0.448	0.468	27.522	3.609	11	0	33.75	7.29	16.621	0.151	0	x	-1
R01378_1mfi_r_C00166	21.019	0.732	104	238.425	70.486	167.939	675.261	65.924	3.796	0.551	0.76	39.714	3.857	5	1	27.778	4.611	13.611	0.237	0.285714286	x	-1
R01762_1qw8_p_C00259	22.991	0.073	108	222.203	103.856	118.348	490.027	12.421	3.459	0.435	0.176	30.333	4.583	14	0	44.444	5.548	13.324	0.245	0.166666667	x	-1
R02885_3nme_p_C00009	43.005	0.626	688	2233.929	1065.51	1168.42	4114.136	45.948	3.812	0.466	0.392	13.554	3.804	28	3	41.135	13.936	34.783	0.227	0.481481481	x	-1
R03066_6ofw_p_C00921	19.433	0.025	65	98.7	48.791	49.909	225.698	13.25	3.272	0.381	0.246	24.267	4.267	9	2	45.946	4.12	9.462	0.06	0.133333333	x	-1
R03542_3ki8_p_C01401	34.42	0.363	97	98.668	45.532	53.136	298.513	39.227	3.347	0.471	0.454	36.389	4	7	-1	32	4.409	10.453	0.123	0.111111111	x	-1
R03572_2dv0_r_C00006	45.678	0.874	283	635.859	209.191	426.669	1555.331	88.66	3.669	0.483	0.664	38.81	4.595	22	6	27.559	8.735	23.122	0.124	0.285714286	x	-1
R03658_3a74_r_C00047	20.439	0.045	259	509.575	296.479	213.097	1094.172	26.623	3.496	0.473	0.297	3.952	3.31	20	-7	40.476	9.065	22.134	0.088	0.166666667	x	-1
R03992_6fz2_r_C02593	20.482	0.738	155	378.617	115.354	263.263	787.888	77.034	3.639	0.516	0.761	45.038	3.962	9	0	30.769	6.877	19.4	0.054	0.230769231	x	-1
R04591_3nua_r_C00002	48.902	0.282	300	1081.663	514.077	567.585	2388.559	35.558	4.024	0.508	0.347	6.673	3.735	32	7	46.528	12.321	37.174	0.181	0.408163265	x	-1
R06029_5uqk_r_C00052	24.021	0.406	105	371.493	167.404	204.089	912.572	31.318	3.662	0.473	0.419	38.158	4.158	9	1	43.636	5.769	17.043	0.081	0.315789474	x	-1
R07163_3vva_r_C15492	27.395	0.516	244	613.815	74.086	539.73	1596.743	95.217	3.842	0.484	0.775	28.897	4.069	13	-3	29.63	7.615	18.937	0.12	0.344827586	x	-1
R09420_4wdt_r_C00005	41.804	0.857	310	807.078	279.345	527.734	1558.228	88.398	3.678	0.489	0.568	36.829	4.024	18	1	33.571	8.547	19.811	0.091	0.292682927	x	-1
R09420_4wdw_r_C00005	40.404	0.773	212	647.431	252.536	394.894	1140.229	71.75	3.812	0.512	0.491	28.379	3.828	14	2	39.13	7.126	18.583	0.29	0.482758621	x	-1
R12149_4qly_r_C01847	38.045	0.664	273	711.046	280.062	430.984	1608.622	52.364	3.725	0.479	0.524	24.744	3.674	18	2	37.398	10.093	29.28	0.171	0.325581395	x	-1
R00026_5gw7_p_C00221	20.736	0.123	54	216.827	86.403	130.424	379.766	22.667	3.953	0.576	0.444	38.846	4.923	9	1	28.125	2.917	7.193	0.086	0.230769231	x	1
R00094_1gra_r_C00051	11.031	0.019	157	566.923	305.679	261.244	988.282	33.831	3.79	0.502	0.452	15.731	3.885	14	-2	39.474	7.678	18.022	0.115	0.307692308	x	1
R00106_2bpo_r_C00005	30.289	0.235	157	495.384	262.312	233.072	981.705	42.686	3.904	0.491	0.446	20.966	4	16	1	43.038	6.417	15.666	0.131	0.448275862	x	1
R00162_3nsz_r_C00002	43.844	0.684	160	523.839	244.66	279.18	980.699	70.24	3.787	0.478	0.625	19.833	4.333	16	1	29.73	6.323	14.318	0.117	0.416666667	x	1
R00162_5dbx_r_C00002	17.793	0.08	78	445.897	216.448	229.449	902.502	22.16	4.377	0.562	0.321	27.95	3.9	12	3	51.163	4.958	12.478	0.129	0.5	x	1
R00182_4p5e_r_C00020	36.154	0.348	196	592.841	236.353	356.488	1279.61	39.737	3.675	0.498	0.388	30.581	4.129	17	-3	40.86	8.483	23.383	0.244	0.612903226	x	1
R00267_5i96_p_C00005	22.231	0.027	115	423.008	180.274	242.733	844.662	23.522	3.825	0.505	0.4	9.316	3.684	14	-1	38.983	6.243	15.812	0.051	0.421052632	x	1
R00267_6o2z_r_C00006	8.266	0.008	43	162.532	36.939	125.593	248.459	20	3.831	0.516	0.488	7.6	4.1	9	-1	42.308	2.547	6.311	0.099	0.4	x	1
R00292_5uw1_r_C00029	24.223	0.058	171	592	238.164	353.835	1545.978	24.345	4.057	0.517	0.339	17.844	4.156	18	-1	40.964	7.895	19.007	0.419	0.34375	x	1
R00319_2nli_r_C00186	6.685	0.009	114	291.818	139.657	152.161	691.82	13.3	3.686	0.523	0.175	8.333	3.267	8	0	43.103	5.29	12.441	0.34	0.4	x	1
R00335_2aho_r_C00044	9.941	0.019	44	164.299	38.705	125.593	250.54	21.913	3.62	0.488	0.523	21.333	4.111	7	2	36	2.976	7.147	0.188	0.555555556	x	1
R00335_2fn4_r_C00044	44.698	0.612	137	529.656	279.677	249.979	966.21	27.862	3.863	0.501	0.212	18.12	3.8	18	3	50	7.584	19.254	0.187	0.56	x	1
R00335_4ql3_r_C00044	35.411	0.151	196	533.169	335.118	198.051	1104.084	24.148	3.579	0.466	0.276	28.375	4	17	1	45.745	9.019	20.345	0.096	0.40625	x	1
R00335_4tmw_r_C00044	24.734	0.04	107	256.379	157.353	99.026	555.517	9.25	3.721	0.51	0.15	9.65	3.8	16	0	49.02	4.788	14.415	0.037	0.35	x	1
R00335_5zmf_r_C00044	10.94	0.273	100	354.441	152.767	201.674	618.664	45.714	3.561	0.442	0.56	49.471	4.882	8	2	34.615	5.494	14.139	0.358	0.705882353	x	1
R00335_6uzk_r_C00044	35.126	0.236	142	353.01	160.997	192.013	659.414	33	3.692	0.49	0.296	15.286	3.75	20	4	48.485	6.853	18.118	0.229	0.428571429	x	1
R00375_1xxh_r_C00131	22.754	0.038	335	887.127	498.271	388.856	1783.683	31.6	3.54	0.476	0.284	25.929	4.095	20	2	43.312	10.318	26.188	0.571	0.452380952	x	1
R00375_2ago_p_C00013	21.077	0.3	233	674.939	379.07	295.869	1003.779	32.253	3.491	0.451	0.339	24.1	3.033	12	1	47.664	8.257	19.976	0.372	0	x	1
R00375_2pyj_r_C00131	43.482	0.623	233	504.229	309.801	194.428	1070.334	36.857	3.787	0.483	0.24	23.444	3.444	16	4	45.545	6.943	18.468	0.118	0.035714286	x	1
R00375_5dqh_r_C00131	46.623	0.663	469	1687.087	849.252	837.837	3520.844	54.204	3.836	0.493	0.356	17.707	3.534	29	6	46.33	12.821	35.614	0.274	0.431034483	x	1
R00377_5kt3_r_C00458	32.815	0.259	357	853.002	386.778	466.224	1520.879	48.191	3.619	0.456	0.381	20.378	3.222	17	3	44.937	11.13	25.502	0.114	0	x	1
R00435_4wtd_r_C00002	30.173	0.019	168	494.48	320.582	173.898	1047.563	15.235	3.683	0.473	0.202	-10.304	3.304	15	2	48.81	6.408	18.132	0.194	0.043478261	x	1
R00703_3d4p_r_C00003	6.356	0.027	108	491.104	140.892	350.212	974.479	26.864	3.801	0.498	0.407	13	3.444	10	3	38.182	6.253	14.271	0.241	0.555555556	x	-1
R00762_1nuw_p_C00085	17.607	0.02	56	196.673	145.953	50.72	295.035	9.636	3.584	0.5	0.196	14.2	3.4	9	0	44.118	3.786	8.068	0.082	0.333333333	x	1
R01130_1b3o_p_C00655	32.272	0.061	187	569.085	303.833	265.252	1322.783	14.4	3.572	0.461	0.241	22.303	3.818	16	1	45	8.464	22.128	0.319	0.454545455	x	1
R01206_3n18_p_C00140	38.266	0.863	182	457.806	272.96	184.846	806.765	42.758	3.488	0.473	0.363	37.552	4.276	12	1	39.326	7.286	19.245	0.338	0.310344828	x	1
R01512_4ng4_r_C00002	30.456	0.161	135	298.589	123.483	175.106	628.852	23.848	3.478	0.477	0.489	31.138	3.966	15	0	34.615	6.953	16.986	0.026	0.24137931	x	1
R01550_1ykf_r_C00005	13.355	0.014	55	282.199	139.303	142.896	627.021	10.5	4.329	0.565	0.218	14.467	4.133	11	2	43.75	3.639	10.438	0.455	0.466666667	x	1
R01810_5e66_p_C00270	3.831	0.019	61	260.022	150.128	109.894	911.752	5.818	3.734	0.588	0.18	21.333	4.667	9	1	40.541	5.441	14.639	0.137	0.583333333	x	1
R01868_1uum_r_C00337	21.468	0.032	80	222.374	120.933	101.441	373.204	7.111	3.679	0.503	0.112	4.667	4.2	11	5	47.619	3.755	9.17	0.125	0.466666667	x	1
R02101_1tvw_p_C00364	20.939	0.018	143	525.381	195.164	330.217	1070.432	25.371	3.706	0.47	0.245	4.783	3.565	13	-1	46.479	6.59	16.803	0.281	0.434782609	x	-1
R03503_1tmm_r_C01300	35.631	0.754	218	697.653	393.331	304.322	1379.431	30.03	3.833	0.478	0.307	26.59	3.667	12	-1	42.593	8.668	21.091	0.132	0.333333333	x	1
R03770_6iy9_r_C01925	26.3	0.012	128	638.567	392.211	246.356	1105.995	12.37	3.892	0.513	0.211	-4.211	4.105	14	-4	48.529	6.714	16.698	0.294	0.631578947	x	1
R04285_3kvo_r_C00006	41.987	0.745	198	671.796	258.491	413.306	1149.316	47.958	3.975	0.532	0.48	25.765	3.647	17	4	37.234	8.069	20.372	0.247	0.294117647	x	1
R05904_2nzy_p_C00035	6.072	0.023	40	79.651	50.668	28.983	168.072	8.6	3.283	0.422	0.25	33.364	4.545	5	4	39.286	3.047	6.378	0.335	0.272727273	x	1
R07002_1md3_p_C14791	5.429	0.072	86	324.225	139.457	184.767	690.493	33.077	3.8	0.447	0.605	21.444	3.444	4	0	29.787	6.161	14.571	0.184	0.277777778	x	1
R07069_1gwc_p_C14847	31.679	0.584	111	400.292	129.783	270.509	688.809	51.324	3.824	0.494	0.64	35.812	4.125	5	1	26.316	5.362	12.689	0.342	0.5	x	1
R07175_4fx9_r_C00010	31.339	0.169	274	821.389	389.058	432.331	1701.753	34.75	3.636	0.484	0.438	32.114	3.971	14	2	38.519	9.637	23.054	0.432	0.314285714	x	1
R07812_1g19_p_C00059	14.078	0.032	54	250.643	158.864	91.78	430.653	7.4	3.586	0.424	0.185	3.214	3.071	10	-1	61.765	4.793	11.32	0.203	0.5	x	1
R08379_5c7h_r_C00006	38.727	0.417	168	571.163	311.523	259.64	946.158	35.667	3.757	0.483	0.321	20.2	3.96	13	2	38.961	6.689	17.469	0.059	0.32	x	1
R09398_6uw7_p_C19153	47.907	0.593	188	405.284	143.07	262.214	783.301	43.057	3.595	0.446	0.463	25.531	4.625	22	2	36.364	7.382	16.807	0.158	0.3125	x	-1
R10075_5dxy_r_C00006	39.411	0.323	190	510.156	269.838	240.318	1164.405	28.246	3.69	0.477	0.3	10.75	3.833	14	-2	42.222	6.933	17.606	0.23	0.458333333	x	1
R11765_6kpr_r_C00006	41.057	0.569	330	989.109	325.408	663.701	1826.293	58.242	3.787	0.501	0.452	31.319	4.17	25	4	37.748	11.502	30.289	0.142	0.446808511	x	1
