## Supplementary material for "Large-scale Annotation of Biochemically Relevant Pockets and Tunnels in Cognate Enzyme-Ligand Complexes": Predictor code with datasets and prediction results: train.csv

	Case name	Score	Druggability Score	Number of Alpha Spheres	Total SASA	Polar SASA	Apolar SASA	Volume	Mean local hydrophobic density	Mean alpha sphere radius	Mean alp. sph. solvent access	Apolar alpha sphere proportion	Hydrophobicity score	Volume score	Polarity score	Charge score	Proportion of polar atoms	Alpha sphere density	Cent. of mass - Alpha Sphere max dist	Flexibility	Exposed ratio	Ligand coverage	Pocket Type	3class_KNN	3class_SVM	3class_RF	3class_NN	3class_GB	2class_KNN	2class_SVM	2class_RF	2class_NN	2class_GB
0	R00024_4lf1_r_C01182	60.863	0.049	541	1467.472	777.678	689.793	3126.953	20.845	3.623	0.46	0.214	13.772	3.671	49	0	47.581	13.696	34.293	0.17	0.291139241	100	-1	-1	-1	-1	1	-1	-1	-1	-1	-1	-1
1	R00025_5lsm_p_C00061	47.158	0.176	254	603.463	284.848	318.615	1173.327	38.174	3.59	0.442	0.272	23.457	4.109	26	1	42.017	8.924	20.61	0.162	0.239130435	100	-1	0	-1	-1	-1	0	-1	-1	-1	-1	-1
2	R00082_4n4y_r_C00007	22.192	0.354	63	93.264	7.522	85.742	256.938	39.208	3.317	0.403	0.841	32.688	4.25	9	-4	22.222	5.558	13.058	0.065	0.125	100	-1	-1	-1	-1	-1	-1	-1	-1	-1	-1	-1
3	R00162_4tl6_r_C00002	43.532	0.386	450	1096.966	456.923	640.043	2498.654	55.341	3.865	0.531	0.391	7.25	3.231	28	-2	40	12.932	33.207	0.212	0.384615385	100	-1	-1	-1	0	-1	-1	1	1	1	-1	-1
4	R00177_4ndn_r_C00019	43.537	0.634	320	577.049	258.234	318.814	1173.748	50.919	3.397	0.444	0.422	19.84	3.86	32	-1	38.994	9.593	25.248	0.077	0.2	100	-1	-1	-1	0	-1	-1	-1	-1	-1	-1	-1
5	R00200_6ech_r_C00002	55.929	0.032	531	1575.454	845.967	729.487	2956.892	20.132	3.639	0.47	0.256	8.561	3.671	49	-4	43.75	14.515	36.108	0.128	0.344444444	83.87096774	-1	-1	-1	-1	-1	-1	-1	-1	-1	-1	-1
6	R00214_1do8_r_C00003	27.398	0.074	170	342.89	166.576	176.314	676.683	36.742	3.548	0.459	0.365	19.862	4.241	20	3	41.176	7.369	18.528	0.17	0.137931034	50	-1	-1	-1	-1	-1	0	-1	-1	-1	-1	-1
7	R00260_2jfx_r_C00025	17.381	0.016	57	108.337	31.227	77.11	234.749	20.75	3.429	0.467	0.421	12.118	4.529	15	1	50	3.542	9.078	0.061	0.117647059	100	-1	-1	-1	-1	-1	-1	-1	-1	-1	-1	-1
8	R00264_1o01_p_C00005	10.255	0.015	59	411.513	192.933	218.581	807.93	20	4.808	0.58	0.356	21.474	3.526	10	0	43.75	3.38	8.38	0.239	0.526315789	70.45454545	-1	1	1	1	1	1	1	1	1	1	1
9	R00302_4mog_r_C00031	5.669	0.032	77	99.043	49.531	49.513	284.653	22	3.422	0.468	0.325	32.2	3.933	5	1	37.209	3.747	9.068	0.111	0.2	100	-1	-1	1	-1	0	-1	-1	-1	-1	-1	-1
10	R00307_1xif_r_C00031	33.269	0.404	556	1352.106	701.193	650.912	2955.007	42.089	3.649	0.48	0.405	16.896	4.083	29	-2	39.7	15.105	38.232	0.062	0.238095238	100	-1	-1	-1	1	-1	-1	-1	-1	-1	-1	-1
11	R00316_5u29_p_C05993	59.451	0.085	551	1259.081	682.726	576.356	2490.137	21.903	3.586	0.456	0.261	13.701	3.494	45	1	43.852	13.252	30.638	0.349	0.285714286	100	-1	-1	-1	-1	-1	-1	-1	-1	-1	-1	-1
12	R00335_4m8n_r_C00044	16.382	0.028	37	83.828	62.091	21.737	165.456	0	3.417	0.474	0	14.8	3.8	11	1	62.069	2.982	7.634	0.161	0.133333333	32.14285714	-1	-1	-1	-1	-1	-1	-1	-1	-1	-1	-1
13	R00382_1tae_r_C00003	59.028	0.756	781	2505.928	1135.271	1370.659	4868.272	42.587	3.716	0.471	0.375	26.787	3.921	44	2	35.693	15.224	37.657	0.168	0.471910112	100	-1	1	1	1	1	-1	1	1	-1	-1	-1
14	R00382_6vzv_r_C00003	22.907	0.029	126	238.312	111.511	126.801	466.433	21.024	3.433	0.474	0.325	14.87	3.913	12	3	37.879	6.106	17.383	0.019	0.086956522	88.88888889	-1	-1	-1	1	-1	0	-1	-1	-1	-1	-1
15	R00505_4rpj_r_C00052	11.434	0.075	149	588.535	320.303	268.232	1042.648	28	3.739	0.478	0.369	28.871	4.065	14	0	41.463	7.843	18.096	0.163	0.290322581	100	-1	-1	1	1	1	0	-1	-1	1	-1	-1
16	R00524_2e2l_r_C00488	33.521	0.232	250	690.354	288.213	402.14	1610.318	63.528	3.727	0.477	0.576	21.108	4.027	23	-3	36.697	8.896	24.656	0.297	0.405405405	100	-1	-1	-1	0	-1	0	-1	-1	-1	-1	-1
17	R00658_2xh7_r_C00631	17.53	0.009	56	79.126	67.05	12.076	168.656	0	3.336	0.472	0.018	-2.688	3.375	12	-2	65.517	2.722	6.422	0.139	0.0625	100	-1	-1	-1	-1	-1	-1	-1	-1	1	-1	-1
18	R00704_5z20_r_C00003	11.845	0.093	189	520.996	211.843	309.153	921.808	29.38	3.704	0.495	0.376	32.032	4.323	15	-1	34.409	7.194	16.188	0.03	0.322580645	70.45454545	-1	-1	-1	1	1	0	-1	-1	-1	-1	-1
19	R00760_5f0z_r_C00095	43.632	0.151	271	723.619	338.386	385.233	1352.974	26.762	3.554	0.488	0.31	11.533	3.889	30	-2	41.353	9.58	25.026	0.084	0.311111111	100	-1	-1	-1	1	-1	-1	-1	-1	1	-1	-1
20	R00848_3da1_r_C00016	30.258	0.584	156	376.556	148.317	228.239	633.782	65.605	3.596	0.504	0.519	25.346	3.808	17	1	42.254	5.886	14.448	0.156	0.423076923	52.83018868	-1	0	0	0	-1	0	-1	-1	-1	-1	-1
21	R01123_2zrz_r_C00129	39.295	0.053	197	208.897	137.646	71.25	614.796	15.415	3.33	0.442	0.208	13.37	4.074	17	-4	46.875	6.448	15.605	0.328	0.111111111	100	-1	-1	-1	-1	-1	0	-1	-1	-1	-1	-1
22	R01135_1cg3_r_C00044	47.548	0.116	389	747.471	353.784	393.687	1498.948	33.4	3.63	0.485	0.283	15.19	3.948	37	2	47.191	12.974	35.511	0.122	0.396551724	100	-1	-1	-1	1	-1	-1	-1	-1	1	-1	-1
23	R01253_3e2q_r_C00148	19.275	0.015	89	89.762	48.703	41.059	260.05	16.316	3.432	0.456	0.213	9.176	3.353	8	1	47.826	3.674	10.997	0.044	0.117647059	100	-1	0	-1	-1	-1	-1	-1	-1	-1	-1	-1
24	R01492_3gah_r_C00002	36.011	0.243	239	536.98	303.89	233.09	1026.322	30.795	3.518	0.486	0.347	3.407	3.333	14	4	41.228	7.645	18.567	0.135	0.592592593	100	-1	1	1	1	1	0	1	1	1	1	-1
25	R01520_2vwg_r_C00221	36.626	0.318	117	148.008	55.021	92.987	387.994	24.873	3.334	0.452	0.47	27.182	4.136	13	-3	29.231	6.808	17.612	0.045	0.227272727	100	-1	-1	-1	-1	0	0	-1	-1	-1	-1	-1
26	R01567_1p7c_r_C00214	28.21	0.717	271	676.802	306.397	370.405	1327.211	47.949	3.528	0.448	0.583	27.262	3.571	11	-5	35.971	11.152	26.754	0.181	0.209302326	100	-1	-1	-1	0	0	0	-1	-1	-1	-1	-1
27	R01625_2cg5_r_C00010	40.944	0.094	312	969.309	530.623	438.686	2165.933	17.759	3.749	0.488	0.266	15.396	3.585	24	2	44.667	10.436	28.143	0.223	0.433962264	89.47368421	-1	1	1	1	1	-1	-1	1	1	1	-1
28	R01840_4kq8_r_C00280	33.482	0.565	147	205.966	34.552	171.414	542.717	83.509	3.636	0.516	0.776	29.4	3.55	8	-2	25	5.443	16.314	0.046	0.2	100	-1	-1	-1	-1	-1	0	-1	-1	-1	-1	-1
29	R01920_6hy1_p_C00170	24.147	0.063	98	218.879	125.892	92.987	426.576	18.786	3.585	0.492	0.286	28.667	4.083	14	-1	44.444	5.103	12.164	0.078	0.208333333	100	-1	-1	-1	1	-1	0	-1	-1	1	-1	-1
30	R02413_2o7s_r_C00493	17.507	0.02	68	229.842	134.122	95.719	411.993	19.913	3.636	0.451	0.338	15.611	3.611	7	-2	43.243	4.303	10.17	0.124	0.222222222	100	-1	-1	1	-1	1	0	-1	-1	-1	-1	-1
31	R02836_5qii_r_C00006	23.691	0.035	99	376.166	193.814	182.352	661.505	13.412	4.04	0.559	0.172	7.636	3.5	16	2	49.02	5.4	15.161	0.144	0.272727273	80.26315789	-1	1	1	1	1	0	1	1	1	1	-1
32	R02877_1w1j_r_C06317	22.802	0.503	93	157.515	67.834	89.681	325.687	58.4	3.459	0.455	0.699	29.533	3.933	7	0	32.609	3.936	9.163	0.124	0.066666667	100	-1	-1	-1	-1	-1	0	-1	-1	-1	-1	-1
33	R02952_6r2r_r_C00811	33.876	0.601	214	464.739	164.455	300.284	1018.397	72.491	3.725	0.493	0.514	28.441	3.559	15	0	37.755	7.691	17.871	0.017	0.205882353	100	-1	-1	-1	1	-1	0	-1	-1	-1	-1	-1
34	R02961_4rtl_p_C00021	27.101	0.09	99	359.95	159.483	200.466	672.258	12.364	3.75	0.495	0.222	28.421	4.158	12	0	46.429	5.737	13.402	0.099	0.368421053	70.37037037	-1	1	1	1	1	0	1	1	1	1	-1
35	R02961_5ybb_r_C00019	5.424	0.007	47	119.152	83.972	35.18	184.296	8	3.36	0.454	0.191	10.857	4	9	1	60.606	3.431	8.207	0.203	0.142857143	40.74074074	-1	-1	-1	-1	-1	-1	-1	-1	-1	-1	-1
36	R03223_1g4s_p_C01081	47.307	0.557	255	657.524	315.765	341.759	1267.479	55.318	3.724	0.513	0.345	3.743	3.2	21	-1	49.533	8.012	20.812	0.236	0.542857143	100	-1	1	1	0	1	0	1	1	1	1	-1
37	R03791_1mra_r_C01984	16.422	0.271	83	189.881	49.796	140.085	396.797	36.533	3.455	0.43	0.542	33.889	5.222	12	2	38.298	4.968	10.271	0.226	0.277777778	91.66666667	-1	-1	0	-1	0	0	-1	-1	-1	-1	-1
38	R04148_1l5m_p_C00253	42.864	0.077	206	333.86	159.328	174.532	709.695	13.171	3.36	0.454	0.199	24.895	3.816	23	-2	46.602	7.715	17.611	0.075	0.210526316	100	-1	-1	-1	-1	-1	0	-1	-1	-1	-1	-1
39	R04456_3iqe_r_C04377	15.264	0.134	113	361.08	99.956	261.124	776.437	40.816	3.958	0.499	0.434	37.087	4.174	9	1	33.333	5.408	12.246	0.168	0.260869565	57.77777778	-1	-1	1	1	1	0	-1	-1	-1	-1	-1
40	R04872_1bk0_r_C05556	46.322	0.807	214	553.491	141.136	412.355	1050.278	73.411	3.707	0.47	0.603	31.676	4.378	20	1	31.633	7.419	18.147	0.112	0.243243243	100	-1	0	0	-1	0	0	-1	-1	-1	-1	-1
41	R05988_6x5s_p_C00035	21.06	0.111	161	461.652	244.695	216.957	799.042	46.268	3.528	0.462	0.509	24.034	4.379	18	2	42.529	6.656	18.251	0.363	0.206896552	100	-1	-1	-1	-1	-1	0	-1	-1	-1	-1	-1
42	R06979_5ono_p_C06231	44.89	0.706	189	356.067	163.658	192.409	765.539	35.45	3.426	0.458	0.423	22.375	4.156	19	-2	35	7.884	18.503	0.225	0.21875	100	-1	0	0	-1	0	0	-1	-1	-1	-1	-1
43	R07157_1mjg_p_C00011	11.059	0.176	77	37.696	1.071	36.625	192.513	64.329	3.22	0.432	0.948	19	4.071	6	3	22.5	3.638	8.973	0.163	0	100	-1	-1	-1	-1	-1	-1	-1	-1	-1	-1	-1
44	R07242_1fp1_r_C08650	30.826	0.699	156	435.071	101.093	333.978	879.811	61.963	3.582	0.449	0.699	44.615	4.731	14	-1	28.571	7.021	18.466	0.163	0	97.36842105	-1	-1	-1	-1	-1	0	-1	-1	-1	-1	-1
45	R09087_5dgh_r_C00002	44.03	0.68	123	418.973	207.579	211.394	790.508	41.961	3.897	0.505	0.415	20.481	3.852	15	0	40.323	6.027	14.679	0.066	0.333333333	100	-1	0	0	1	0	0	-1	-1	-1	-1	-1
46	R09570_2ar8_p_C19687	34.003	0.315	229	219.341	93.748	125.593	651.595	35.6	3.258	0.437	0.393	21.229	4	21	3	36.364	7.969	20.374	0.216	0.2	100	-1	-1	-1	-1	-1	0	-1	-1	-1	-1	-1
47	R09637_2v7w_p_C19766	44.835	0.376	328	596.532	286.172	310.361	1231.067	35.206	3.435	0.439	0.384	20.02	3.8	27	2	36.667	11.277	28.763	0.174	0.18	100	-1	-1	-1	-1	-1	-1	-1	-1	-1	-1	-1
48	R10346_3wkx_p_C20569	20.462	0.109	232	634.033	284.99	349.044	1234.096	44.611	3.641	0.476	0.466	23.528	4.528	20	2	36	8.498	22.494	0.228	0.277777778	100	-1	-1	-1	1	-1	0	-1	-1	-1	-1	-1
49	R10454_5mgz_r_C00019	29.578	0.093	133	215.951	76.361	139.59	456.489	35.364	3.418	0.468	0.496	31	3.909	9	1	31.884	5.74	14.656	0.254	0.181818182	84.61538462	-1	-1	-1	-1	-1	0	-1	-1	-1	-1	-1
50	R00008_1nxj_p_C00022	24.773	0.028	137	474.518	296.997	177.521	1085.282	8.952	3.664	0.499	0.153	23.158	3.579	7	2	45.946	7.124	16.916	0.124	0.666666667	100	0	1	1	1	1	0	1	1	1	1	-1
51	R00087_2rh6_r_C00002	47.354	0.643	174	448.946	223.12	225.826	838.581	62.234	3.466	0.448	0.443	15.5	3.893	19	-2	39.13	6.672	16.183	0.41	0.357142857	100	0	0	0	0	0	0	-1	-1	-1	-1	-1
52	R00132_3e3f_r_C01353	5.616	0.011	79	97.108	66.917	30.191	331.241	8.308	3.214	0.409	0.165	14.062	4	9	-1	51.064	4.692	11.886	0.408	0.260869565	100	0	-1	-1	-1	-1	0	-1	-1	-1	-1	-1
53	R00132_5y2r_r_C01353	20.905	0.215	43	139.755	66.089	73.665	233.534	23.44	3.506	0.461	0.581	44.667	4.8	10	-3	39.286	3.363	9.005	0.032	0.066666667	100	0	-1	-1	-1	-1	0	-1	-1	-1	-1	-1
54	R00132_6im0_r_C01353	19.369	0.364	50	198.38	71.579	126.801	453.797	24.593	3.532	0.479	0.54	44.615	5.154	10	-3	36.667	3.726	10.426	0.065	0.230769231	100	0	0	-1	1	0	0	-1	-1	-1	-1	-1
55	R00162_3g51_r_C00002	25.416	0.585	87	400.199	163.504	236.695	815.51	53.207	3.952	0.498	0.667	33	4.474	11	2	34.783	5.267	13.686	0.126	0.526315789	90.32258065	0	0	1	1	1	0	-1	1	-1	1	-1
56	R00162_3q53_r_C00002	33.148	0.427	174	679.427	258.301	421.126	1463.575	28.597	3.8	0.473	0.443	36	4	12	1	32.941	7.897	17.001	0.296	0.464285714	93.5483871	0	-1	1	1	1	0	-1	1	-1	-1	-1
57	R00162_3tdh_p_C00008	10.464	0.026	53	231.068	91.716	139.352	392.378	22.917	3.719	0.473	0.453	26.231	4.231	9	2	36.667	4.007	10.003	0.357	0.615384615	91.30434783	0	0	1	1	1	0	1	1	-1	1	-1
58	R00162_4nif_r_C00002	38.111	0.111	201	507.796	238.673	269.123	969.581	40.128	3.612	0.471	0.388	16.667	3.583	20	2	38.776	7.781	23.085	0.08	0.25	100	0	1	-1	-1	-1	0	-1	-1	-1	-1	-1
59	R00162_4u7z_r_C00002	59.508	0.713	417	1291.123	660.048	631.075	2514.507	56.5	3.879	0.503	0.403	22.694	4.097	38	6	44.503	11.562	27.597	0.221	0.451612903	100	0	1	1	0	1	-1	1	1	-1	-1	-1
60	R00162_6pp9_r_C00002	36.704	0.028	286	941.661	492.423	449.238	2041.074	19.393	3.872	0.483	0.196	11.488	3.884	29	2	46.281	8.567	21.203	0.114	0.511627907	87.09677419	0	1	1	1	1	-1	1	1	1	1	-1
61	R00174_6k91_r_C00250	45.402	0.454	240	624.175	319.219	304.956	1202.637	41.34	3.758	0.497	0.392	31	4.3	24	0	37.838	9.252	22.908	0.191	0.4	100	0	0	0	1	0	0	1	-1	-1	-1	-1
62	R00223_4d9g_r_C00716	44.273	0.635	225	858.349	369.502	488.847	1550.683	42.543	3.688	0.476	0.409	18.441	3.941	21	1	40.179	9.175	25.227	0.201	0.558823529	100	0	0	1	1	1	0	-1	1	-1	-1	-1
63	R00264_6u2x_r_C00006	38.729	0.66	199	592.63	152.182	440.448	1260.778	66.613	3.971	0.511	0.558	18.861	3.889	22	4	40.659	8.669	22.362	0.239	0.416666667	100	0	1	1	1	1	0	-1	1	-1	1	-1
64	R00267_2e5m_r_C00006	13.508	0.046	61	205.048	68.586	136.462	707.332	25.259	3.949	0.603	0.443	21.75	4	7	1	40	3.986	10.327	0.159	0.75	64.58333333	0	1	1	1	1	0	1	1	-1	1	1
65	R00291_6vo8_r_C00029	4.493	0.01	37	271.544	124.214	147.331	446.82	13.867	3.773	0.49	0.405	2.214	3.429	7	-1	48	3.614	8.033	0.123	0.571428571	51.2195122	0	1	1	1	1	0	1	1	-1	1	-1
66	R00335_1lnz_r_C00044	11.902	0.03	50	198.242	62.587	135.655	330.629	15.889	3.657	0.521	0.36	27.455	4.091	8	2	35.714	3.657	8.228	0.186	0.636363636	41.66666667	0	0	1	1	1	0	1	1	-1	1	-1
67	R00335_2xkb_r_C00044	42.391	0.164	143	361.789	208.42	153.369	782.624	23.85	3.669	0.499	0.28	15.48	4.28	17	4	42.254	6.4	14.79	0.204	0.32	100	0	0	1	1	1	0	-1	1	1	-1	-1
68	R00335_6d5l_r_C00044	18.479	0.025	174	467.192	246.196	220.996	887.076	19.87	3.551	0.452	0.264	17.938	3.781	20	1	44.318	7.543	21.338	0.116	0.40625	84.375	0	-1	1	-1	1	0	-1	-1	-1	-1	-1
69	R00375_5f0q_r_C00131	29.077	0.67	228	555.043	282.297	272.746	1031.405	51.633	3.477	0.456	0.526	29.826	3.565	7	0	34.821	8.594	21.481	0.203	0.260869565	100	0	0	-1	0	0	0	-1	-1	-1	-1	-1
70	R00380_4mht_p_C00021	48.04	0.558	369	785.982	390.236	395.745	1707.062	33.696	3.529	0.455	0.339	20.07	3.754	30	4	46.961	12.179	31.399	0.147	0	88.46153846	0	-1	-1	-1	-1	-1	-1	-1	-1	-1	-1
71	R00442_2yu9_r_C00063	4.193	0.006	83	453.207	286.238	166.969	816.314	17	3.996	0.49	0.265	4.556	3.5	11	2	54.348	5.809	12.151	0.417	0.055555556	79.31034483	0	0	1	1	1	0	-1	1	1	1	1
72	R00485_4pu6_p_C00049	23.28	0.042	86	427.09	189.307	237.783	1130.208	15.222	4.02	0.523	0.209	7.955	3.955	16	0	47.826	5.721	15.078	0.261	0.318181818	16.66666667	0	1	1	1	1	0	1	1	1	1	-1
73	R00703_1pzg_r_C00003	11.317	0.013	50	232.264	95.802	136.462	264.22	11	3.603	0.467	0.24	12.867	3.133	10	0	48.276	3.86	9.446	0.068	0.4	50	0	0	1	-1	1	0	1	1	-1	1	-1
74	R00827_5fhq_r_C00019	38.791	0.798	233	537.084	155.197	381.887	995.484	52.412	3.507	0.478	0.438	30.806	4.333	19	3	35.78	8.311	20.422	0.126	0.388888889	100	0	0	0	0	0	0	-1	-1	-1	-1	-1
75	R00830_5u2k_r_C00091	19.685	0.091	228	489.182	250.725	238.457	1081.26	26.644	3.634	0.507	0.259	24.079	3.763	19	2	42.202	7.456	17.464	0.081	0.315789474	30	0	1	1	1	1	0	-1	-1	1	-1	-1
76	R00936_2rk2_r_C00003	30.144	0.906	131	445.291	241.202	204.089	1183.416	32.683	4.553	0.549	0.313	68.25	4.75	1	0	35.714	5.123	12.557	0.115	0.1875	54.16666667	0	1	1	1	0	0	-1	1	1	-1	-1
77	R00936_3kjs_r_C00003	26.363	0.057	132	425.7	168.475	257.225	684.003	30	3.819	0.546	0.273	12.476	3.619	14	1	39.344	5.043	13.603	0.39	0.523809524	62.5	0	0	1	1	1	0	1	1	1	1	-1
78	R00936_5z6f_r_C00101	35.13	0.787	164	474.49	199.725	274.765	1138.147	62.25	3.634	0.486	0.488	29.75	3.5	9	1	40.741	6.868	19.028	0.223	0.416666667	87.5	0	-1	1	0	1	0	-1	1	-1	-1	-1
79	R01074_2fyk_r_C00120	44.34	0.451	124	167.719	84.393	83.326	361.196	29.257	3.526	0.528	0.282	15.762	4.381	16	2	45.614	4.201	10.36	0.066	0.095238095	100	0	0	0	1	-1	0	-1	-1	1	-1	-1
80	R01123_2i6k_r_C00129	40.467	0.086	153	219.169	129.726	89.444	510.886	19.667	3.359	0.45	0.275	9.654	3.808	16	-2	47.222	6.261	14.458	0.077	0.038461538	100	0	-1	-1	-1	-1	0	-1	-1	-1	-1	-1
81	R01658_3kro_r_C00235	20.201	0.173	191	568.777	257.862	310.915	1380.841	46.541	3.697	0.449	0.639	37.909	4.03	13	0	32.99	9.494	23.002	0.133	0.212121212	100	0	-1	-1	0	0	0	-1	-1	-1	-1	-1
82	R01715_3rv8_r_C00251	38.119	0.083	222	657.065	332.213	324.852	1385.834	24.703	3.463	0.44	0.333	19.976	3.881	25	-6	41.379	8.542	20.704	0.275	0.333333333	84.21052632	0	-1	-1	-1	-1	0	-1	-1	-1	-1	-1
83	R01856_6dwj_r_C00286	5.235	0.009	81	426.675	235.87	190.805	680.859	9.8	4.109	0.516	0.247	18.941	4.471	10	3	40	4.852	11.456	0.107	0.588235294	81.25	0	-1	1	1	1	0	-1	1	1	1	-1
84	R02100_1ogk_r_C00460	34.631	0.332	199	557.867	375.931	181.936	964.535	42.169	3.579	0.476	0.357	17.111	4.407	18	2	39	8.477	22.637	0.232	0.25	100	0	-1	0	1	-1	0	-1	-1	-1	-1	-1
85	R02100_2cje_r_C00460	35.927	0.728	101	189.435	95.24	94.195	405.722	49.057	3.554	0.469	0.525	24.118	4.529	10	1	35.294	4.376	9.513	0.069	0.235294118	95.83333333	0	-1	0	0	0	0	-1	-1	-1	-1	-1
86	R02379_1kyw_r_C05619	1.096	0.108	44	200.702	22.943	177.759	343.129	30.585	3.405	0.402	0.932	47.571	4.143	4	-1	16.129	4.675	9.926	0.158	0.285714286	100	0	-1	-1	-1	0	-1	-1	-1	-1	-1	-1
87	R02649_1oh9_r_C00624	45.693	0.058	201	493.988	274.199	219.788	1213.128	10.919	3.775	0.506	0.184	23.086	4.486	26	5	46.591	7.345	17.398	0.29	0.285714286	100	0	0	1	1	0	0	-1	-1	1	-1	-1
88	R03084_3n8k_r_C00944	34.013	0.03	219	304.054	160.346	143.708	681.538	14.489	3.312	0.423	0.205	2.481	3.963	18	-4	46.364	9.839	24.564	0.136	0.12195122	100	0	0	-1	-1	-1	0	-1	-1	-1	-1	-1
89	R03348_4i9a_r_C01185	22.621	0.215	132	394.396	248.848	145.549	654.061	38.083	3.766	0.528	0.364	1.32	3.76	18	-2	49.254	5.586	14.963	0.409	0.28	100	0	1	-1	1	1	0	-1	-1	1	-1	-1
90	R03532_6mpy_r_C00027	12.983	0.057	100	129.216	59.174	70.042	255.272	35.609	3.309	0.438	0.46	28.286	4	7	-2	30.769	4.53	12.534	0.08	0.428571429	100	0	1	-1	-1	0	0	-1	-1	-1	-1	-1
91	R03572_4gab_r_C00006	45.951	0.847	193	501.024	152.514	348.509	1014.598	64.419	3.808	0.49	0.544	35.742	4.613	19	5	30.233	7.151	17.864	0.05	0.322580645	75	0	0	0	1	0	0	-1	-1	-1	-1	-1
92	R03572_4xzm_r_C00006	49.415	0.797	285	817.81	314.229	503.581	1620.694	65.338	3.817	0.511	0.53	30.65	4.525	26	6	32.593	9.442	25.115	0.224	0	93.75	0	0	0	0	0	0	-1	-1	-1	-1	-1
93	R03572_6f82_r_C00006	44.342	0.837	243	624.287	183.918	440.368	1330.968	64.992	3.798	0.49	0.523	34.667	4.455	20	4	30.556	8.534	20.89	0.057	0.333333333	62.5	0	0	0	0	0	0	-1	-1	-1	-1	-1
94	R04031_2qvh_p_C05817	38.243	0.462	322	789.73	420.196	369.534	1650.979	40.86	3.707	0.449	0.376	22.667	4.25	27	1	40.972	9.026	21.537	0.138	0.270833333	100	0	-1	0	0	0	-1	-1	-1	-1	-1	-1
95	R05202_6gfh_p_C01284	61.164	0.644	486	1161.068	612.013	549.055	2302.637	54.416	3.535	0.455	0.366	15.652	3.97	41	-2	42.13	12.521	32.76	0.299	0.333333333	28.94736842	0	0	0	0	-1	-1	-1	-1	-1	-1	-1
96	R05884_4h4c_r_C11811	31.767	0.243	65	100.074	37.005	63.069	297.925	25	3.46	0.47	0.4	18.118	4.059	14	-3	44.737	3.679	8.635	0.024	0	100	0	-1	-1	-1	-1	-1	-1	-1	-1	-1	-1
97	R06037_5bo6_p_C00055	45.455	0.574	312	649.805	253.465	396.34	1486.97	43.387	3.597	0.456	0.522	35.824	4.176	25	3	30.263	9.566	23.414	0.145	0.235294118	100	0	0	0	-1	0	0	-1	-1	-1	-1	-1
98	R07002_5t36_p_C14791	9.172	0.013	122	374.241	178.605	195.636	653.576	12.72	3.724	0.515	0.205	0.19	3.667	11	0	43.284	5.552	12.698	0.06	0.285714286	100	0	1	1	1	1	0	1	1	1	1	-1
99	R07264_3wir_r_C00009	9.25	0.013	54	198.595	147.874	50.72	277.39	3	3.527	0.461	0.074	21.667	3.467	9	3	47.059	4.048	8.743	0.105	0.266666667	100	0	0	1	-1	1	-1	-1	1	-1	-1	-1
100	R08588_6efn_r_C00019	39.849	0.351	138	428.366	179.633	248.734	929.543	45.438	3.604	0.459	0.464	17.536	3.643	16	3	37.838	6.415	16.472	0.081	0.357142857	100	0	-1	0	-1	0	0	-1	-1	-1	-1	-1
101	R08717_6b9o_p_C00159	23.386	0.57	246	862.917	412.967	449.95	1930.03	65.403	4.015	0.481	0.545	35	4.306	15	1	30.973	8.932	24.266	0.156	0.444444444	100	0	0	1	0	1	0	-1	1	-1	-1	-1
102	R09032_3aga_r_C18098	38.31	0.725	269	671.944	235.832	436.112	1441.67	63.625	3.584	0.448	0.714	30.545	3.432	18	1	25.758	9.186	20.367	0.144	0.204545455	100	0	0	-1	0	0	0	-1	-1	-1	-1	-1
103	R09420_4dbs_r_C00005	44.745	0.807	393	945.619	333.351	612.268	1883.952	90.126	3.695	0.498	0.527	31.686	4.078	23	3	36.207	10.019	27.544	0.187	0.333333333	64.58333333	0	0	-1	0	-1	-1	-1	-1	-1	-1	-1
104	R10595_1pn3_r_C12321	59.29	0.73	405	914.495	407.291	507.204	1842.219	48.294	3.567	0.471	0.402	24.323	4.065	37	-4	39.487	11.106	25.846	0.2	0.403225806	100	0	0	0	0	-1	-1	-1	-1	-1	-1	-1
105	R10629_2pgj_p_C13050	41.761	0.316	111	257.318	124.479	132.839	631.88	36.512	3.735	0.5	0.387	15.632	3.684	13	-2	37.037	4.907	10.892	0.238	0.263157895	100	0	1	0	1	0	0	-1	-1	1	-1	-1
106	R10630_3dzh_p_C00301	40.119	0.62	110	258.249	116.957	141.293	499.411	40.4	3.602	0.503	0.455	18.222	3.667	12	-1	37.736	4.999	10.875	0.125	0.277777778	71.875	0	-1	0	1	0	0	-1	-1	-1	-1	-1
107	R11345_4qkf_r_C00026	35.718	0.537	70	137.401	56.49	80.911	305.136	26.412	3.312	0.419	0.486	20.111	3.444	7	-3	42.105	4.353	10.113	0.11	0.055555556	100	0	0	0	-1	0	-1	-1	-1	-1	-1	-1
108	R00022_2gjx_p_C00140	4.713	0.127	48	163.647	71.867	91.78	360.41	37.4	3.596	0.558	0.833	41.778	3.889	3	2	25.926	3.879	8.926	0.794	0.444444444	28.57142857	1	1	1	1	1	1	-1	1	-1	-1	1
109	R00106_1amo_r_C00005	33.874	0.606	152	480.239	259.243	220.996	968.478	49.382	4.127	0.548	0.447	25.76	4.44	13	3	45.07	5.759	14.961	0.113	0.44	100	1	1	1	1	1	0	1	1	-1	1	-1
110	R00162_4aw0_r_C00002	28.218	0.134	94	460.713	237.301	223.411	656.688	31.081	3.848	0.513	0.394	13.714	3.81	15	-1	43.396	5.438	12.296	0.275	0.571428571	88.57142857	1	1	1	1	1	0	1	1	1	1	-1
111	R00162_5lpb_p_C00008	44.537	0.144	178	720.453	397.878	322.575	1561.584	36.866	3.969	0.469	0.376	19.351	3.784	23	-1	39.56	8.259	21.945	0.234	0.486486486	100	1	1	1	1	1	0	1	1	-1	1	-1
112	R00164_1ohd_p_C00009	5.047	0.01	37	180.768	46.405	134.363	255.523	7.4	3.485	0.505	0.27	11.818	3.909	6	2	50	3.316	7.549	0.181	0.454545455	100	1	0	1	1	1	0	-1	1	1	1	-1
113	R00177_1o9t_p_C00002	13.299	0.01	99	308.219	168.134	140.085	743.62	14.75	3.779	0.545	0.242	-1.35	3.7	15	3	46.154	5.164	11.179	0.172	0.25	80.64516129	1	1	1	1	1	0	1	1	1	1	-1
114	R00188_2yb1_p_C00020	38.934	0.526	224	962.522	542.267	420.255	2311.564	33.493	4.26	0.53	0.317	4.8	3.533	17	-5	42.718	9.865	23.692	0.331	0.566666667	73.91304348	1	1	1	1	1	1	1	1	1	1	-1
115	R00253_1f52_r_C00002	16.963	0.016	155	373.176	178.747	194.428	686.744	29.667	3.531	0.482	0.387	15.308	3.692	12	-2	40.506	7.41	17.152	0.386	0.307692308	81.48148148	1	-1	-1	1	1	0	-1	-1	1	-1	-1
116	R00264_1nzw_p_C00005	7.834	0.012	66	331.744	159.054	172.691	737.178	19.81	4.251	0.56	0.318	20.526	3.526	10	-1	43.243	3.963	10.22	0.444	0.473684211	63.63636364	1	1	1	1	1	1	1	1	1	1	1
117	R00267_6vg0_r_C00006	25.335	0.076	162	584.136	232.479	351.657	1541.892	28.971	3.79	0.529	0.432	19.625	4.042	14	0	36.471	8.001	23.888	0.224	0.5	47.91666667	1	1	1	1	1	0	1	1	-1	1	-1
118	R00289_3juk_p_C00029	10.364	0.061	111	326.633	171.977	154.656	619.648	31.459	3.732	0.49	0.333	32.05	4	10	0	42.308	4.822	11.502	0.143	0.3	94.44444444	1	-1	1	1	1	0	-1	-1	1	-1	-1
119	R00335_1c1y_r_C00044	48.49	0.689	176	574.348	216.89	357.458	1107.315	40.233	3.722	0.498	0.341	20.393	3.929	21	4	42.857	7.448	19.221	0.218	0.535714286	100	1	1	1	1	1	0	1	1	1	-1	-1
120	R00335_2a78_r_C00044	41.053	0.273	125	382.876	202.939	179.937	742.052	24.812	3.78	0.514	0.256	25.88	4.08	17	3	46.875	6.355	16.539	0.067	0.44	100	1	1	1	1	1	0	1	1	1	1	-1
121	R00335_2f9m_r_C00044	46.783	0.42	123	366.251	171.823	194.428	650.161	28	3.663	0.48	0.236	15.8	3.76	19	6	53.226	6.492	15.213	0.053	0.56	100	1	1	1	1	1	0	1	1	1	1	-1
122	R00335_3qe0_r_C00044	40.62	0.075	271	784.857	370.64	414.217	1602.747	27.189	3.648	0.498	0.273	12.821	3.538	21	4	42.52	9.359	25.041	0.263	0.41025641	67.85714286	1	-1	1	1	1	0	1	1	1	1	-1
123	R00335_3v11_r_C00044	16.42	0.016	83	189.56	146.085	43.475	400.014	6.222	3.45	0.498	0.108	17.222	4.056	15	1	50	4.194	9.663	300	0.388888889	75	1	1	1	1	1	1	1	1	1	-1	1
124	R00335_4bas_r_C00044	39.255	0.053	135	402.063	166.576	235.487	617.465	16	3.704	0.499	0.215	9.52	3.44	17	5	50	6.756	18.56	0.055	0.48	100	1	1	1	1	1	0	1	1	1	1	-1
125	R00335_4ncf_r_C00044	6.351	0.007	38	149.7	67.581	82.119	245.023	6.889	3.451	0.475	0.237	5.5	3.9	8	3	48	3.064	6.75	0.087	0.4	71.42857143	1	1	1	1	1	0	1	1	1	1	-1
126	R00335_5oct_r_C00044	45.818	0.54	215	604.175	279.322	324.852	1105.43	38.25	3.682	0.483	0.372	18.129	3.645	21	3	41.053	7.615	18.485	0.12	0.548387097	100	1	1	1	1	1	0	1	1	1	1	-1
127	R00335_6quu_r_C00044	45.579	0.324	154	401.871	208.65	193.221	842.183	33.532	3.796	0.513	0.305	15.654	3.731	19	3	45.833	6.624	18.674	0.134	0.538461538	100	1	1	1	1	1	0	1	1	1	1	-1
128	R00336_3rl3_r_C01228	49.122	0.687	173	497.95	193.628	304.322	836.42	58.955	3.723	0.486	0.509	20.138	4.69	21	-3	36.585	6.813	16.668	0.203	0.379310345	100	1	1	0	0	0	0	-1	-1	-1	-1	-1
129	R00375_2dpj_r_C00131	37.776	0.163	293	930.516	550.529	379.987	2105.838	39.235	3.943	0.503	0.276	13.816	3.421	19	4	46.923	9.812	26.061	0.163	0	100	1	1	1	1	1	-1	-1	1	1	1	-1
130	R00375_3t5h_r_C00131	8.164	0.012	165	817.027	394.061	422.966	1489.123	11.481	4.577	0.548	0.164	17.905	2.619	6	0	46.25	7.144	18.332	0.221	0.380952381	67.74193548	1	1	1	1	1	1	1	1	1	1	1
131	R00375_4gc7_r_C00131	7.851	0.024	109	487.23	232.599	254.631	817.343	15.586	3.929	0.471	0.266	21.611	2.944	6	1	44.262	6.084	14.752	0.23	0.333333333	96.2962963	1	1	1	1	1	0	1	1	-1	1	-1
132	R00375_4kls_r_C00131	33.707	0.039	366	1036.842	568.045	468.797	2089.658	17.926	3.742	0.473	0.221	6.204	2.939	24	3	49.451	12.736	32.12	0.173	0.215686275	100	1	1	1	1	1	-1	1	1	-1	1	-1
133	R00375_4rq2_p_C00013	8.969	0.026	70	228.058	176.13	51.928	486.94	2.4	3.753	0.538	0.071	7.188	3.562	10	1	57.895	4.749	12.069	0.069	0.1875	100	1	1	1	1	1	-1	1	1	1	1	-1
134	R00375_6fbe_r_C00131	34.62	0.419	355	739.692	381.026	358.666	1743.11	41.643	3.591	0.475	0.363	29.024	3.854	17	-1	41.317	10.093	24.879	0.155	0.243902439	100	1	0	-1	1	-1	-1	-1	-1	1	-1	-1
135	R00377_3ht3_r_C00458	29.563	0.493	285	826.02	462.524	363.496	2012.191	31.755	3.929	0.513	0.372	28.526	3.579	11	0	37.838	9.964	29.853	0.181	0.236842105	82.14285714	1	1	1	1	1	-1	1	1	1	1	-1
136	R00377_4eey_r_C00458	23.413	0.471	242	623.413	259.916	363.496	1170.846	47.449	3.632	0.466	0.525	25.12	3	9	1	40	9.073	24.499	0.127	0.32	82.14285714	1	0	1	0	1	0	1	1	-1	-1	-1
137	R00377_4tqr_r_C00458	13.295	0.013	75	267.652	155.343	112.309	392.954	27	3.644	0.484	0.373	-11.875	2.125	5	1	50	3.64	9.225	0.052	0.125	96.55172414	1	1	1	1	1	1	1	1	1	1	1
138	R00377_5jum_r_C00458	15.444	0.051	36	214.947	96.599	118.348	287.929	23	3.853	0.482	0.667	7.222	1.778	1	0	33.333	3.051	6.253	0.054	0.333333333	82.14285714	1	1	1	1	1	1	1	1	1	1	1
139	R00407_5t02_p_C00010	7.172	0.075	39	366.846	184.494	182.352	709.37	20	4.164	0.564	0.538	42.231	4.615	7	1	40.741	4.42	11.117	0.121	0.538461538	79.16666667	1	1	1	1	1	0	1	1	1	1	-1
140	R00435_2nvt_r_C00002	45.5	0.274	693	1812.717	1092.416	720.301	4128.263	41.323	3.649	0.479	0.367	21.859	3.744	38	5	45.092	16.994	46.521	0.284	0.075949367	100	1	1	1	1	1	-1	1	1	1	1	-1
141	R00435_3koa_p_C00013	17.043	0.021	199	856.26	615.941	240.318	1436.179	21.263	3.752	0.46	0.191	15.156	3.781	13	5	52.525	11.413	29.12	0.299	0.34375	100	1	1	1	1	1	-1	1	1	-1	1	-1
142	R00509_1m7h_r_C00224	46.051	0.6	341	735.308	301.77	433.539	1735.126	41.805	3.571	0.44	0.39	13.674	3.349	23	3	38.621	9.656	22.736	0.274	0.488372093	100	1	1	1	-1	0	0	-1	1	-1	-1	-1
143	R00703_1mx3_r_C00003	45.991	0.166	287	775.302	377.834	397.468	1721.403	34.1	3.852	0.523	0.279	15.143	4.048	26	-1	44.715	9.748	26.963	0.235	0.357142857	68.18181818	1	-1	-1	1	1	-1	1	-1	1	1	-1
144	R00703_1t24_r_C00003	12.685	0.333	83	344.395	118.569	225.826	559.379	42.31	3.594	0.429	0.699	22.429	3.5	7	0	30.233	5.198	10.959	0.312	0.428571429	40.90909091	1	0	0	-1	0	0	-1	-1	-1	-1	-1
145	R00703_2a92_r_C00003	8.446	0.011	54	280.695	112.835	167.86	492.758	14	4.032	0.545	0.278	16.857	3.286	9	0	48.276	3.726	9.891	0.338	0.428571429	59.09090909	1	1	1	1	1	0	1	1	1	1	1
146	R00703_6bb3_r_C00003	35.51	0.704	268	974.368	478.033	496.335	1724.93	45.172	4.064	0.529	0.325	21.816	4	23	1	43.548	8.95	25.066	0.238	0.578947368	79.54545455	1	1	1	1	1	0	1	1	1	1	-1
147	R00760_3ohr_p_C00008	15.153	0.432	84	310.86	147.83	163.03	707.918	44.16	4.044	0.591	0.595	27.077	4.077	8	0	36.585	4.614	10.851	0.237	0.461538462	100	1	1	1	1	1	0	1	1	-1	1	-1
148	R00762_1fj9_p_C00085	13.297	0.048	161	403.199	264.322	138.877	725.857	23.926	3.425	0.446	0.335	14.419	3.581	16	1	38.889	8.607	22.523	0.086	0.225806452	100	1	-1	1	-1	-1	0	-1	-1	-1	-1	-1
149	R00939_2w3a_r_C00006	18.517	0.026	133	455.9	217.997	237.903	1008.78	29.96	3.89	0.496	0.376	5.9	3.15	13	0	39.683	6.101	15.752	0.398	0.55	66.66666667	1	1	1	1	1	0	1	1	1	1	1
150	R00978_1gth_r_C00006	63.286	0.079	698	1989.495	1093.434	896.06	4026.087	33.197	3.629	0.477	0.35	16.868	3.769	54	7	41.896	15.985	39.742	0.258	0.47311828	100	1	1	1	1	1	-1	1	1	1	-1	-1
151	R00994_4wuo_p_C00003	30.343	0.268	161	740.401	379.003	361.398	1464.624	45.138	4.199	0.499	0.404	8.5	3.688	19	-1	47.368	7.704	17.762	0.111	0.46875	93.18181818	1	1	1	1	1	0	1	1	1	1	-1
152	R01010_3e2d_p_C00184	11.731	0.035	83	268.989	140.981	128.009	462.742	23.571	3.613	0.493	0.337	33.312	3.688	6	2	48.936	4.924	11.765	0.203	0.5	100	1	-1	1	1	1	0	1	1	1	1	-1
153	R01056_3ph4_p_C00199	29.001	0.022	73	145.825	95.837	49.988	328.194	3.714	3.424	0.436	0.096	-1.2	4.133	10	-1	50	4.563	12.22	0.254	0.266666667	100	1	1	1	-1	0	0	-1	-1	-1	-1	-1
154	R01214_1kta_p_C00141	49.768	0.823	342	821.568	316.779	504.789	1879.231	58.42	3.715	0.476	0.459	33.245	4.429	27	2	38.961	9.973	25.764	0.448	0.408163265	100	1	0	0	0	0	0	-1	-1	-1	-1	-1
155	R01229_4rht_r_C00144	43.462	0.391	225	436.393	263.702	172.691	1431.827	32.59	3.537	0.46	0.467	39.436	4.59	23	2	37.168	8.706	21.591	0.103	0.230769231	91.66666667	1	-1	0	-1	0	0	-1	-1	-1	-1	-1
156	R01274_2v1o_r_C00154	0.18	0.081	67	349.488	145.399	204.089	742.851	20	4.161	0.567	0.313	51.417	4.25	4	0	36.111	3.915	9.078	0.145	0.666666667	77.08333333	1	1	1	1	1	0	1	1	1	1	-1
157	R01492_1g64_r_C00002	48.422	0.642	351	878.64	448.462	430.178	1705.291	48.734	3.874	0.526	0.311	15.341	3.927	24	2	42.581	9.228	22.132	0.206	0.536585366	100	1	1	1	1	1	0	1	1	1	1	-1
158	R01569_5d42_r_C00364	36.782	0.152	107	417.019	229.836	187.182	1061.543	22.914	3.733	0.485	0.327	-5.565	3.304	14	-3	45.902	6.444	15.181	0.182	0.260869565	80.95238095	1	1	1	1	1	0	1	1	1	1	-1
159	R01770_5cle_p_C00262	30.713	0.627	755	2388.972	1187.877	1201.095	5229.251	50.596	4.083	0.506	0.302	13.683	2.617	20	3	46.178	15.557	42.427	0.251	0.26984127	100	1	1	1	1	1	-1	1	1	1	1	1
160	R01856_4rxo_r_C00286	4.716	0.026	67	188.287	97.715	90.572	305.74	21.846	3.427	0.459	0.388	35.294	3.941	5	0	42.105	4.564	9.051	0.11	0.117647059	71.875	1	-1	-1	-1	-1	0	-1	-1	-1	-1	-1
161	R01870_4wml_p_C00119	14.399	0.043	67	131.979	76.428	55.551	286.013	25.571	3.305	0.426	0.418	29.438	3.188	7	0	44.118	4.336	12.866	0.14	0.3125	45.45454545	1	1	1	-1	1	-1	-1	-1	-1	-1	-1
162	R02328_4hoc_p_C00842	42.663	0.161	142	503.906	298.609	205.297	891.282	27.628	3.76	0.488	0.303	15.667	3.9	19	0	45.946	7.326	19.559	0.284	0.333333333	71.79487179	1	1	1	1	1	0	-1	1	1	1	-1
163	R02413_1sg6_r_C00006	44.351	0.547	294	1084.565	465.052	619.513	2309.87	34.396	4.034	0.513	0.344	21.106	3.83	27	1	40.141	12.185	33.111	0.132	0.531914894	97.72727273	1	1	1	1	1	-1	-1	1	1	1	-1
164	R02836_1xu7_r_C00006	24.163	0.011	206	620.466	304.067	316.399	967.369	19.707	3.709	0.484	0.199	2.414	3.483	22	2	45.055	7.806	19.228	0.155	0.482758621	83.33333333	1	1	1	1	1	0	1	1	1	1	-1
165	R02885_6w04_p_C00009	12.505	0.007	45	319.131	131.316	187.816	470.856	15	4.02	0.505	0.356	-1.375	3.375	6	0	41.667	3.477	7.925	0.181	0.75	100	1	1	1	1	1	0	1	1	1	1	-1
166	R02911_1kuv_r_C00024	34.389	0.712	127	405.344	169.857	235.487	931.348	60.857	4.118	0.522	0.551	39.2	3.9	6	0	35.714	5.414	12.274	0.187	0.6	71.875	1	1	1	1	1	0	1	1	-1	1	-1
167	R02964_3lcm_r_C00004	37.683	0.752	234	753.421	309.013	444.407	1971.906	44.277	3.94	0.511	0.402	35.839	4.194	15	4	36.449	8.57	22.279	0.202	0.516129032	100	1	0	1	1	1	0	-1	1	-1	1	-1
168	R03024_1xzw_p_C00009	15.718	0.013	43	180.546	122.58	57.966	321.137	6	3.555	0.524	0.163	-3.1	3.9	7	0	40	3.57	9.167	0.159	0.3	20	1	1	1	1	1	0	1	1	1	1	-1
169	R03042_4xer_p_C00009	15.964	0.025	63	407.608	253.032	154.576	851.324	2	4.142	0.569	0.048	14.409	3.636	13	1	61.538	4.819	11.693	0.257	0.409090909	100	1	1	1	1	1	0	1	1	1	1	-1
170	R03066_2y5s_p_C00921	30.29	0.338	198	592.25	286.008	306.243	1259.762	33.37	3.842	0.493	0.273	6.581	3.484	16	1	45.556	7.188	16.108	0.217	0.322580645	100	1	0	1	1	1	0	1	1	1	1	-1
171	R03067_2dzb_r_C04807	19.237	0.039	76	162.215	78.097	84.118	299.058	14.435	3.322	0.404	0.303	29.941	4.765	12	1	42.5	4.493	9.592	0.072	0.235294118	72.72727273	1	-1	-1	-1	0	0	-1	-1	-1	-1	-1
172	R03283_7c5q_p_C00004	37.093	0.481	548	1809.868	688.814	1121.055	4326.998	46.485	4.077	0.524	0.376	8.627	3.725	32	6	44.167	15.497	36.881	0.119	0	90	1	1	1	1	1	-1	1	1	1	1	1
173	R03348_5ayz_r_C01185	20.943	0.047	243	635.794	385.201	250.592	1168.125	22.667	3.684	0.491	0.222	13.585	3.732	24	4	49.541	8.214	17.881	0.097	0.390243902	100	1	0	1	1	1	0	1	1	1	1	-1
174	R03457_4mu3_r_C04666	19.177	0.029	90	287.828	244.353	43.475	571.529	3.778	3.585	0.482	0.1	-0.15	3.75	13	-6	52.941	5.578	13.332	0.03	0.2	100	1	1	-1	1	1	0	-1	-1	1	1	-1
175	R03572_2pdj_r_C00006	24.129	0.07	119	204.94	90.711	114.23	436.766	31.818	3.619	0.487	0.37	25.522	4.217	15	4	40	5.444	13.308	0.02	0.217391304	62.5	1	-1	-1	1	0	0	-1	-1	1	-1	-1
176	R03820_2jf6_r_C03470	37.715	0.296	226	625.342	243.256	382.086	1464.267	54.841	3.832	0.478	0.389	27.629	4.914	24	0	37.5	7.591	16.349	0.178	0.228571429	100	1	-1	-1	0	-1	0	-1	-1	-1	-1	-1
177	R03940_5vyu_r_C00234	14.042	0.023	94	388.363	199.26	189.102	983.843	21.517	3.939	0.524	0.309	7.182	3.545	12	0	49.02	5.504	12.997	0.132	0.545454545	100	1	1	1	1	1	0	1	1	1	1	-1
178	R03992_4ava_p_C00010	33.454	0.382	218	819.78	393.508	426.273	2028.556	37.234	3.695	0.508	0.431	17.853	3.559	14	-1	39.091	9.551	28.195	0.112	0.5	98.03921569	1	1	1	1	1	-1	1	1	-1	1	-1
179	R04042_3l7k_r_C00513	34.577	0.131	274	860.315	427.984	432.331	1529.907	30.702	3.597	0.476	0.343	14.212	3.879	21	6	41.322	10.352	30.433	0.232	0.484848485	66.66666667	1	1	1	1	1	0	1	1	1	1	-1
180	R04176_4abk_r_C00003	44.4	0.726	195	686.478	228.787	457.691	1230.235	44.175	3.739	0.473	0.41	23.938	3.594	18	2	37.778	7.602	18.892	0.102	0.5	100	1	1	1	1	0	0	-1	1	-1	-1	-1
181	R05747_1sk0_p_C06697	20.776	0.009	40	146.314	129.407	16.907	188.82	2	3.336	0.44	0.075	-5.333	3.444	4	1	68	3.126	7.954	0.2	0.777777778	75	1	1	1	-1	1	1	1	1	-1	1	-1
182	R05772_2vsu_p_C07303	0.447	0.01	37	264.353	106.154	158.199	552.856	10	4.313	0.7	0.297	18.333	3.444	4	1	37.037	3.057	6.892	0.451	0.777777778	58.82352941	1	1	1	1	1	1	1	1	1	1	1
183	R05779_7aul_r_C11526	32.965	0.029	52	218.011	179.367	38.644	452.032	14.5	3.618	0.532	0.308	10.231	4.538	7	-2	60.606	4.31	13.158	0.242	0.692307692	17.5	1	1	1	1	1	0	1	1	1	1	-1
184	R05838_3f4n_p_C00627	23.809	0.014	106	379.079	231.749	147.331	627.588	7.625	3.428	0.439	0.151	-4.864	3.364	14	-4	51.613	6.1	13.868	0.263	0.363636364	93.75	1	1	1	-1	1	0	1	-1	-1	1	-1
185	R06120_5uv2_r_C00341	12.634	0.225	90	350.5	222.491	128.009	614.458	46.204	4.015	0.535	0.544	7.778	2.833	8	1	38.298	4.637	13.359	0.098	0.333333333	100	1	1	1	1	1	0	1	1	-1	1	-1
186	R06734_1ipf_r_C00005	24.839	0.03	89	267.225	172.951	94.274	471.611	23.714	3.698	0.508	0.315	-7.562	3.438	10	2	46.667	4.41	9.783	0.104	0.5	47.91666667	1	1	1	1	1	0	1	1	1	1	-1
187	R06973_3r0o_r_C00222	15.935	0.101	125	369.063	120.291	248.771	562.21	45.957	3.525	0.486	0.736	23.045	2.955	8	-3	30.303	6.462	14.163	0.218	0.409090909	100	1	1	-1	1	1	0	-1	-1	-1	-1	-1
188	R07002_1u3i_r_C00051	28.777	0.051	135	519.523	195.186	324.337	1082.532	23.833	3.89	0.477	0.356	32.042	4.042	10	1	38.028	6.981	17.85	0.215	0.416666667	100	1	-1	1	1	1	0	-1	1	-1	1	-1
189	R07002_6gsy_r_C00051	6.823	0.133	44	187.63	87.12	100.51	227.308	1.333	3.404	0.425	0.068	56	4.5	4	1	50	3.346	9.136	0.111	0.416666667	50	1	1	1	-1	1	0	1	-1	-1	-1	-1
190	R07069_3ktl_p_C14847	12.554	0.284	124	407.837	183.555	224.282	884.642	46.029	3.898	0.506	0.556	45.391	4.13	4	0	29.508	6.623	15.595	0.31	0.565217391	76.92307692	1	0	1	1	1	0	-1	1	-1	1	-1
191	R07316_4f9d_r_C01563	29.594	0.201	77	221.071	70.375	150.696	499.851	24.933	3.585	0.475	0.39	27.333	4.143	11	-3	40.909	4.819	12.819	0.154	0.238095238	100	1	-1	-1	1	0	0	-1	-1	1	-1	-1
192	R07660_2bln_r_C00234	16.398	0.033	128	488.128	265.925	222.204	866.081	19.657	3.645	0.47	0.273	10.864	3.682	10	-1	46.377	7.075	16.369	0.258	0.5	64.70588235	1	1	1	1	1	0	1	1	-1	1	-1
193	R07816_2vca_p_C00140	14.766	0.067	128	274.965	149.233	125.732	562.834	25.395	3.6	0.462	0.336	45.227	5.455	12	1	30.645	5.067	10.726	0.108	0.136363636	100	1	1	-1	-1	-1	0	-1	-1	-1	-1	-1
194	R10917_5itv_r_C00003	12.18	0.015	82	472.468	215.243	257.225	840.694	6.571	4.148	0.523	0.171	17.647	3.647	10	1	50	5.237	11.737	0.145	0.529411765	84.09090909	1	1	1	1	1	0	1	1	1	1	-1
195	R11184_6wb7_r_C00002	24.617	0.301	102	370.512	96.896	273.616	687.723	48.136	3.89	0.53	0.578	33.105	3.789	9	1	36.735	4.928	13.875	0.157	0.473684211	74.19354839	1	-1	1	1	1	0	-1	1	-1	1	-1
196	R11553_4wc6_r_C00002	24.526	0.014	39	274.796	189.054	85.742	546.845	3	3.953	0.514	0.103	-2.778	5.333	6	3	50	3.564	9.077	0.226	0.444444444	41.93548387	1	0	1	1	1	0	-1	1	1	1	1
197	R11765_3nzb_r_C00006	34.741	0.081	182	683.947	327.697	356.25	1229.954	31.536	3.878	0.54	0.308	13.692	3.577	15	4	44.186	8.157	19.896	0.364	0	93.75	1	1	1	1	1	0	1	1	1	1	-1
198	R12517_5dcy_r_C00004	29.091	0.085	163	694.446	412.851	281.595	1468.896	23.405	3.797	0.473	0.227	31.786	4.464	16	2	45.57	7.349	19.992	0.177	0.428571429	87.5	1	1	1	1	1	0	1	1	-1	1	-1
199	R12657_5wws_r_C00019	41.62	0.646	359	726.061	353.32	372.741	1520.983	45.339	3.629	0.48	0.354	34.48	4.3	25	11	44.97	12.056	30.952	0.164	0.1	100	1	0	-1	1	0	0	1	1	1	-1	-1
